# Development of a qPCR assay and tremabiome deep amplicon sequencing method for differentiation of fluke species in livestock

**DOI:** 10.1101/2025.07.31.667929

**Authors:** Muhammad Abbas, Kezia Kozel, Olukayode Daramola, Nick Selemetas, Qasim Ali, Shoaib Ashraf, Isah Ibrahim, Inaki Deza-Cruz, Sai Fingerhood, Mark W. Robinson, Eric R Morgan, Umer Chaudhry, Martha Betson

## Abstract

**Background:** Trematode parasites, or flukes, are a significant economic threat to ruminant production worldwide. Traditional diagnostic methods rely on egg sedimentation from faeces, a time-consuming methodology lacking sensitivity and specificity. This study aimed to develop and validate two diagnostic methods: firstly, qPCR for accurate identification of *Fasciola* spp, and secondly, tremabiome, deep amplicon sequencing technique for identifying fluke species using faecal egg DNA.

**Methodology:** To detect fluke infection primers targeting mitochondrial DNA were repurposed to develop a SYBR Green qPCR diagnostic. For the identification of fluke species, a tremabiome approach was developed. A reference sequence library and taxonomy file were generated for 21 fluke species, enabling species sequence read separation and extracting amplicon sequence variants (ASVs). To validate the qPCR and tremabiome approach, 402 faecal samples were collected from cattle and sheep across the UK. Fluke eggs were isolated by sedimentation, detected by microscopy and qPCR, and tremabiome used to identify fluke eggs to species level.

**Results:** qPCR demonstrated high analytical sensitivity, detecting *Fasciola hepatica* DNA down to 19.2fg and *F. gigantica* down to 6.4fg, with no cross-amplification of other flukes. Tremabiome was able to detect as few as five *F. hepatica* and *Calicophoron daubneyi* eggs and identify mixed infections. High levels of co-infection (14.4%) of *F. hepatica* and *C. daubneyi* were observed in faecal samples, followed by single infections with *C. daubneyi* (12.6%) and *F. hepatica* (3.2%). Notably, tremabiome detected *F. hepatica* in 20 samples missed by qPCR. Data analysis identified 55 and 32 ASVs for *F. hepatica* and *C. daubneyi*, respectively, with phylogenetic clustering within their respective clades.

**Conclusion:** This study developed qPCR assay for *Fasciola* detection and validated a tremabiome deep amplicon sequencing for fluke species differentiation. These approaches have improved capacity to identify fluke species compared to microscopy and are valuable tools for enhancing fasciolosis surveillance and control.

**Author Summary:** Flukes are flatworm parasites that cause disease domestic and wild animals and humans. The main species infecting cattle and sheep globally are the liver flukes *F. hepatica* and *F. gigantica*, with other species including the rumen fluke *Calicophoron daubneyi* locally important or emerging. Infections result in serious economic losses. The traditional method of diagnosing fluke infection involves observation of eggs in faecal samples under the microscope, but this can be time-consuming and error prone, since the eggs of different species often look similar. In this study, we developed and validated two methods to improve detection: qPCR, a sensitive DNA-based test to identify *Fasciola* infections, and tremabiome, a DNA sequencing technique that can accurately differentiate between different fluke species. We tested these methods using faecal samples collected from cattle and sheep across the UK. The qPCR could detect small amounts of *Fasciola* DNA, while tremabiome was more sensitive, identifying different fluke species from as few as five eggs. Our study found that co-infections of *F. hepatica* and *C. daubneyi* are common in the UK. The approaches we have developed could be valuable tools for to improve fluke diagnosis and enable better control of this important parasitic disease.
