## Supplementary material for "Development of a qPCR assay and tremabiome deep amplicon sequencing method for differentiation of fluke species in livestock": File S1 Relative proportions of F. hepatica and C. daubneyi in egg DNA mixtures (XLSX)

### Sheet: Explanation of terms
taxlevel	explanation		Example rankID
	Root		0
	Domain	Eukaryota	0.1
	Sub-Kingdom	Metazoa	0.1.1
	Phylum	Platyhelminthes	0.1.1.1
	Class	Trematoda	0.1.1.1.1
	Subclass	Digenea	0.1.1.1.1.1
	Order	Plagiorchiida	0.1.1.1.1.1.1
	Suborder	Echinostomata	0.1.1.1.1.1.1.1
	Superfamily	Echinostomatoidea	0.1.1.1.1.1.1.1.1
	Family	Fasciolidae	0.1.1.1.1.1.1.1.1.1
	Genus	Fasciola	0.1.1.1.1.1.1.1.1.1.1
	Species	Fasciola hepatica	0.1.1.1.1.1.1.1.1.1.1.1
Daughterlevels	Daughterlevels means how many direct sub-groups a taxon has at the next lower level.
CF	Correction factor
Sheet names	explanation
species_proportion_%	Species proportions were calculated from pairwise mixtures of F. hepatica and C. daubneyi eggs
species_Proportion_without_CF	Summary of species proportions without the application of a correction factor, used to generate Figure 3b. This dataset presents the average number of reads. Percentages and proportions were calculated using the R script available at DOI: 10.17632/zyvwc6ppy8.1.
Species proportion chart	Proportions of F. hepatica and C. daubneyi in egg mixtures. Results are categorised as observed (O), actual (A), and corrected (C) sequence reads. Corrected values were obtained by applying a correction factor. This dataset, showing the average number of sequence reads, was used to generate Figure 2 in file S5. Percentages and proportions were calculated using the R script available at DOI: 10.17…
Chi-square uncorrected reads	The chi-square test was applied to the uncorrected sequence reads.
Chi-square corrected reads	The chi-square test was applied after the application of correction factor.

### Sheet: main data from MiSeq
taxlevel	rankID	taxon	daughterlevels	total	CDeggs1	CDeggs2	CDeggs3	Fheggs1	Fheggs2	Fheggs3	Mix2_99Fh1CD1eggs	Mix2_99Fh1CD2eggs	Mix2_99Fh1CD3eggs	Mix3_90Fh10CD1eggs	Mix3_90Fh10CD2eggs	Mix3_90Fh10CD3eggs	Mix4_70Fh30CD1eggs	Mix4_70Fh30CD2eggs	Mix4_70Fh30CD3eggs	Mix5_50Fh50CD1eggs	Mix5_50Fh50CD2eggs	Mix5_50Fh50CD3eggs	Mix6_30Fh70CD1eggs	Mix6_30Fh70CD2eggs	Mix6_30Fh70CD3eggs	Mix7_10Fh90CD1eggs	Mix7_10Fh90CD2eggs	Mix7_10Fh90CD3eggs	Mix8_1Fh99CD1eggs	Mix8_1Fh99CD2eggs	Mix8_1Fh99CD3eggs	NC1	NC2
0	0	Root	1	1536210	65158	74986	82893	11660	43354	55037	35175	36676	40593	32522	51669	46454	38157	39717	83569	39110	70920	68291	77983	79915	94072	55629	85376	77406	38997	37221	73635	25	10
1	0.1	Eukaryota	1	1536210	65158	74986	82893	11660	43354	55037	35175	36676	40593	32522	51669	46454	38157	39717	83569	39110	70920	68291	77983	79915	94072	55629	85376	77406	38997	37221	73635	25	10
2	0.1.1	Metazoa	2	1536210	65158	74986	82893	11660	43354	55037	35175	36676	40593	32522	51669	46454	38157	39717	83569	39110	70920	68291	77983	79915	94072	55629	85376	77406	38997	37221	73635	25	10
3	0.1.1.1	Platyhelminthes	1	1536206	65157	74986	82893	11660	43354	55037	35175	36676	40593	32522	51669	46452	38156	39717	83569	39110	70920	68291	77983	79915	94072	55629	85376	77406	38997	37221	73635	25	10
4	0.1.1.1.1	Trematoda	1	1536206	65157	74986	82893	11660	43354	55037	35175	36676	40593	32522	51669	46452	38156	39717	83569	39110	70920	68291	77983	79915	94072	55629	85376	77406	38997	37221	73635	25	10
5	0.1.1.1.1.1	Digenea	1	1536206	65157	74986	82893	11660	43354	55037	35175	36676	40593	32522	51669	46452	38156	39717	83569	39110	70920	68291	77983	79915	94072	55629	85376	77406	38997	37221	73635	25	10
6	0.1.1.1.1.1.1	Plagiorchiida	3	1536206	65157	74986	82893	11660	43354	55037	35175	36676	40593	32522	51669	46452	38156	39717	83569	39110	70920	68291	77983	79915	94072	55629	85376	77406	38997	37221	73635	25	10
7	0.1.1.1.1.1.1.1	Echinostomata	1	304186	89	82	60	11502	42990	54649	17492	19352	21106	17774	28530	25648	7487	7777	16390	4849	8432	8417	1159	1021	1263	2063	3000	2661	143	112	121	13	4
8	0.1.1.1.1.1.1.1.1	Echinostomatoidea	1	304186	89	82	60	11502	42990	54649	17492	19352	21106	17774	28530	25648	7487	7777	16390	4849	8432	8417	1159	1021	1263	2063	3000	2661	143	112	121	13	4
9	0.1.1.1.1.1.1.1.1.1	Fasciolidae	1	304186	89	82	60	11502	42990	54649	17492	19352	21106	17774	28530	25648	7487	7777	16390	4849	8432	8417	1159	1021	1263	2063	3000	2661	143	112	121	13	4
10	0.1.1.1.1.1.1.1.1.1.1	Fasciola	3	304186	89	82	60	11502	42990	54649	17492	19352	21106	17774	28530	25648	7487	7777	16390	4849	8432	8417	1159	1021	1263	2063	3000	2661	143	112	121	13	4
11	0.1.1.1.1.1.1.1.1.1.1.1	Fasciola_gigantica	1	614	20	22	10	23	28	49	32	28	27	31	20	14	15	5	12	12	19	44	36	32	25	19	17	11	12	18	23	9	1
12	0.1.1.1.1.1.1.1.1.1.1.1.1	Fasciola_gigantica_unclassified	1	614	20	22	10	23	28	49	32	28	27	31	20	14	15	5	12	12	19	44	36	32	25	19	17	11	12	18	23	9	1
13	0.1.1.1.1.1.1.1.1.1.1.1.1.1	Fasciola_gigantica_unclassified	0	614	20	22	10	23	28	49	32	28	27	31	20	14	15	5	12	12	19	44	36	32	25	19	17	11	12	18	23	9	1
11	0.1.1.1.1.1.1.1.1.1.1.2	Fasciola_hepatica	1	303480	67	59	50	11477	42953	54591	17454	19319	21072	17739	28499	25627	7469	7771	16370	4837	8413	8371	1122	988	1235	2043	2982	2650	128	92	96	3	3
12	0.1.1.1.1.1.1.1.1.1.1.2.1	Fasciola_hepatica_unclassified	1	303480	67	59	50	11477	42953	54591	17454	19319	21072	17739	28499	25627	7469	7771	16370	4837	8413	8371	1122	988	1235	2043	2982	2650	128	92	96	3	3
13	0.1.1.1.1.1.1.1.1.1.1.2.1.1	Fasciola_hepatica_unclassified	0	303480	67	59	50	11477	42953	54591	17454	19319	21072	17739	28499	25627	7469	7771	16370	4837	8413	8371	1122	988	1235	2043	2982	2650	128	92	96	3	3
11	0.1.1.1.1.1.1.1.1.1.1.3	Fasciola_unclassified	1	92	2	1	0	2	9	9	6	5	7	4	11	7	3	1	8	0	0	2	1	1	3	1	1	0	3	2	2	1	0
12	0.1.1.1.1.1.1.1.1.1.1.3.1	Fasciola_unclassified	1	92	2	1	0	2	9	9	6	5	7	4	11	7	3	1	8	0	0	2	1	1	3	1	1	0	3	2	2	1	0
13	0.1.1.1.1.1.1.1.1.1.1.3.1.1	Fasciola_unclassified	0	92	2	1	0	2	9	9	6	5	7	4	11	7	3	1	8	0	0	2	1	1	3	1	1	0	3	2	2	1	0
7	0.1.1.1.1.1.1.2	Plagiorchiida_unclassified	1	3	0	0	0	0	0	0	0	0	0	1	1	0	0	0	0	0	0	1	0	0	0	0	0	0	0	0	0	0	0
8	0.1.1.1.1.1.1.2.1	Plagiorchiida_unclassified	1	3	0	0	0	0	0	0	0	0	0	1	1	0	0	0	0	0	0	1	0	0	0	0	0	0	0	0	0	0	0
9	0.1.1.1.1.1.1.2.1.1	Plagiorchiida_unclassified	1	3	0	0	0	0	0	0	0	0	0	1	1	0	0	0	0	0	0	1	0	0	0	0	0	0	0	0	0	0	0
10	0.1.1.1.1.1.1.2.1.1.1	Plagiorchiida_unclassified	1	3	0	0	0	0	0	0	0	0	0	1	1	0	0	0	0	0	0	1	0	0	0	0	0	0	0	0	0	0	0
11	0.1.1.1.1.1.1.2.1.1.1.1	Plagiorchiida_unclassified	1	3	0	0	0	0	0	0	0	0	0	1	1	0	0	0	0	0	0	1	0	0	0	0	0	0	0	0	0	0	0
12	0.1.1.1.1.1.1.2.1.1.1.1.1	Plagiorchiida_unclassified	1	3	0	0	0	0	0	0	0	0	0	1	1	0	0	0	0	0	0	1	0	0	0	0	0	0	0	0	0	0	0
13	0.1.1.1.1.1.1.2.1.1.1.1.1.1	Plagiorchiida_unclassified	0	3	0	0	0	0	0	0	0	0	0	1	1	0	0	0	0	0	0	1	0	0	0	0	0	0	0	0	0	0	0
7	0.1.1.1.1.1.1.3	Pronocephalata	1	1232017	65068	74904	82833	158	364	388	17683	17324	19487	14747	23138	20804	30669	31940	67179	34261	62488	59873	76824	78894	92809	53566	82376	74745	38854	37109	73514	12	6
8	0.1.1.1.1.1.1.3.1	Paramphistomoidea	3	1232017	65068	74904	82833	158	364	388	17683	17324	19487	14747	23138	20804	30669	31940	67179	34261	62488	59873	76824	78894	92809	53566	82376	74745	38854	37109	73514	12	6
9	0.1.1.1.1.1.1.3.1.1	Gastrothylacidae	1	687	41	52	53	2	4	4	9	8	10	35	61	41	9	7	19	5	14	14	24	23	27	44	69	65	14	15	16	1	1
10	0.1.1.1.1.1.1.3.1.1.1	Gastrothylacidae_unclassified	1	687	41	52	53	2	4	4	9	8	10	35	61	41	9	7	19	5	14	14	24	23	27	44	69	65	14	15	16	1	1
11	0.1.1.1.1.1.1.3.1.1.1.1	Gastrothylacidae_unclassified	1	687	41	52	53	2	4	4	9	8	10	35	61	41	9	7	19	5	14	14	24	23	27	44	69	65	14	15	16	1	1
12	0.1.1.1.1.1.1.3.1.1.1.1.1	Gastrothylacidae_unclassified	1	687	41	52	53	2	4	4	9	8	10	35	61	41	9	7	19	5	14	14	24	23	27	44	69	65	14	15	16	1	1
13	0.1.1.1.1.1.1.3.1.1.1.1.1.1	Gastrothylacidae_unclassified	0	687	41	52	53	2	4	4	9	8	10	35	61	41	9	7	19	5	14	14	24	23	27	44	69	65	14	15	16	1	1
9	0.1.1.1.1.1.1.3.1.2	Paramphistomidae	4	1227317	64848	74623	82538	149	345	371	17625	17223	19388	14621	22947	20645	30570	31840	66979	34164	62276	59659	76579	78638	92496	53354	81976	74425	38738	36961	73323	11	5
10	0.1.1.1.1.1.1.3.1.2.1	Calicophoron	2	1226484	64834	74611	82532	116	301	317	17584	17167	19327	14545	22891	20602	30558	31829	66962	34125	62216	59609	76569	78619	92475	53339	81951	74412	38728	36951	73304	6	4
11	0.1.1.1.1.1.1.3.1.2.1.1	Calicophoron_daubneyi	1	1226282	64821	74600	82522	115	301	317	17583	17164	19324	14543	22885	20595	30553	31825	66948	34122	62205	59600	76559	78606	92461	53331	81930	74404	38723	36944	73291	6	4
12	0.1.1.1.1.1.1.3.1.2.1.1.1	Calicophoron_daubneyi_unclassified	1	1226282	64821	74600	82522	115	301	317	17583	17164	19324	14543	22885	20595	30553	31825	66948	34122	62205	59600	76559	78606	92461	53331	81930	74404	38723	36944	73291	6	4
13	0.1.1.1.1.1.1.3.1.2.1.1.1.1	Calicophoron_daubneyi_unclassified	0	1226282	64821	74600	82522	115	301	317	17583	17164	19324	14543	22885	20595	30553	31825	66948	34122	62205	59600	76559	78606	92461	53331	81930	74404	38723	36944	73291	6	4
11	0.1.1.1.1.1.1.3.1.2.1.2	Calicophoron_unclassified	1	202	13	11	10	1	0	0	1	3	3	2	6	7	5	4	14	3	11	9	10	13	14	8	21	8	5	7	13	0	0
12	0.1.1.1.1.1.1.3.1.2.1.2.1	Calicophoron_unclassified	1	202	13	11	10	1	0	0	1	3	3	2	6	7	5	4	14	3	11	9	10	13	14	8	21	8	5	7	13	0	0
13	0.1.1.1.1.1.1.3.1.2.1.2.1.1	Calicophoron_unclassified	0	202	13	11	10	1	0	0	1	3	3	2	6	7	5	4	14	3	11	9	10	13	14	8	21	8	5	7	13	0	0
10	0.1.1.1.1.1.1.3.1.2.2	Explanatum	1	822	13	12	6	33	44	54	41	56	60	76	56	43	12	10	17	37	60	49	9	19	20	15	23	12	10	10	19	5	1
11	0.1.1.1.1.1.1.3.1.2.2.1	E.explanatum	1	822	13	12	6	33	44	54	41	56	60	76	56	43	12	10	17	37	60	49	9	19	20	15	23	12	10	10	19	5	1
12	0.1.1.1.1.1.1.3.1.2.2.1.1	E.explanatum_unclassified	1	822	13	12	6	33	44	54	41	56	60	76	56	43	12	10	17	37	60	49	9	19	20	15	23	12	10	10	19	5	1
13	0.1.1.1.1.1.1.3.1.2.2.1.1.1	E.explanatum_unclassified	0	822	13	12	6	33	44	54	41	56	60	76	56	43	12	10	17	37	60	49	9	19	20	15	23	12	10	10	19	5	1
10	0.1.1.1.1.1.1.3.1.2.3	Paramphistomidae_unclassified	1	10	1	0	0	0	0	0	0	0	0	0	0	0	0	1	0	2	0	1	1	0	1	0	2	1	0	0	0	0	0
11	0.1.1.1.1.1.1.3.1.2.3.1	Paramphistomidae_unclassified	1	10	1	0	0	0	0	0	0	0	0	0	0	0	0	1	0	2	0	1	1	0	1	0	2	1	0	0	0	0	0
12	0.1.1.1.1.1.1.3.1.2.3.1.1	Paramphistomidae_unclassified	1	10	1	0	0	0	0	0	0	0	0	0	0	0	0	1	0	2	0	1	1	0	1	0	2	1	0	0	0	0	0
13	0.1.1.1.1.1.1.3.1.2.3.1.1.1	Paramphistomidae_unclassified	0	10	1	0	0	0	0	0	0	0	0	0	0	0	0	1	0	2	0	1	1	0	1	0	2	1	0	0	0	0	0
10	0.1.1.1.1.1.1.3.1.2.4	Paramphistomum	1	1	0	0	0	0	0	0	0	0	1	0	0	0	0	0	0	0	0	0	0	0	0	0	0	0	0	0	0	0	0
11	0.1.1.1.1.1.1.3.1.2.4.1	Paramphistomum_epiclitum	1	1	0	0	0	0	0	0	0	0	1	0	0	0	0	0	0	0	0	0	0	0	0	0	0	0	0	0	0	0	0
12	0.1.1.1.1.1.1.3.1.2.4.1.1	Paramphistomum_epiclitum_unclassified	1	1	0	0	0	0	0	0	0	0	1	0	0	0	0	0	0	0	0	0	0	0	0	0	0	0	0	0	0	0	0
13	0.1.1.1.1.1.1.3.1.2.4.1.1.1	Paramphistomum_epiclitum_unclassified	0	1	0	0	0	0	0	0	0	0	1	0	0	0	0	0	0	0	0	0	0	0	0	0	0	0	0	0	0	0	0
9	0.1.1.1.1.1.1.3.1.3	Paramphistomoidea_unclassified	1	4013	179	229	242	7	15	13	49	93	89	91	130	118	90	93	181	92	198	200	221	233	286	168	331	255	102	133	175	0	0
10	0.1.1.1.1.1.1.3.1.3.1	Paramphistomoidea_unclassified	1	4013	179	229	242	7	15	13	49	93	89	91	130	118	90	93	181	92	198	200	221	233	286	168	331	255	102	133	175	0	0
11	0.1.1.1.1.1.1.3.1.3.1.1	Paramphistomoidea_unclassified	1	4013	179	229	242	7	15	13	49	93	89	91	130	118	90	93	181	92	198	200	221	233	286	168	331	255	102	133	175	0	0
12	0.1.1.1.1.1.1.3.1.3.1.1.1	Paramphistomoidea_unclassified	1	4013	179	229	242	7	15	13	49	93	89	91	130	118	90	93	181	92	198	200	221	233	286	168	331	255	102	133	175	0	0
13	0.1.1.1.1.1.1.3.1.3.1.1.1.1	Paramphistomoidea_unclassified	0	4013	179	229	242	7	15	13	49	93	89	91	130	118	90	93	181	92	198	200	221	233	286	168	331	255	102	133	175	0	0
3	0.1.1.2	Spiralia	1	4	1	0	0	0	0	0	0	0	0	0	0	2	1	0	0	0	0	0	0	0	0	0	0	0	0	0	0	0	0
4	0.1.1.2.1	Lophotrochozoa	1	4	1	0	0	0	0	0	0	0	0	0	0	2	1	0	0	0	0	0	0	0	0	0	0	0	0	0	0	0	0
5	0.1.1.2.1.1	Platyhelminthes	1	4	1	0	0	0	0	0	0	0	0	0	0	2	1	0	0	0	0	0	0	0	0	0	0	0	0	0	0	0	0
6	0.1.1.2.1.1.1	Trematoda	1	4	1	0	0	0	0	0	0	0	0	0	0	2	1	0	0	0	0	0	0	0	0	0	0	0	0	0	0	0	0
7	0.1.1.2.1.1.1.1	Digenea	1	4	1	0	0	0	0	0	0	0	0	0	0	2	1	0	0	0	0	0	0	0	0	0	0	0	0	0	0	0	0
8	0.1.1.2.1.1.1.1.1	Plagiorchiida	1	4	1	0	0	0	0	0	0	0	0	0	0	2	1	0	0	0	0	0	0	0	0	0	0	0	0	0	0	0	0
9	0.1.1.2.1.1.1.1.1.1	Xiphidiata	1	4	1	0	0	0	0	0	0	0	0	0	0	2	1	0	0	0	0	0	0	0	0	0	0	0	0	0	0	0	0
10	0.1.1.2.1.1.1.1.1.1.1	Gorgoderoidea	1	4	1	0	0	0	0	0	0	0	0	0	0	2	1	0	0	0	0	0	0	0	0	0	0	0	0	0	0	0	0
11	0.1.1.2.1.1.1.1.1.1.1.1	Dicrocoeliidae	1	4	1	0	0	0	0	0	0	0	0	0	0	2	1	0	0	0	0	0	0	0	0	0	0	0	0	0	0	0	0
12	0.1.1.2.1.1.1.1.1.1.1.1.1	Dicrocoelium	1	4	1	0	0	0	0	0	0	0	0	0	0	2	1	0	0	0	0	0	0	0	0	0	0	0	0	0	0	0	0
13	0.1.1.2.1.1.1.1.1.1.1.1.1.1	Dicrocoelium_unclassified	0	4	1	0	0	0	0	0	0	0	0	0	0	2	1	0	0	0	0	0	0	0	0	0	0	0	0	0	0	0	0

### Sheet: species_proportion_%
	CDeggs1	CDeggs2	CDeggs3	Average_CD	Fheggs1	Fheggs2	Fheggs3	Average_Fh	Mix2_99Fh1CD1eggs	Mix2_99Fh1CD2eggs	Mix2_99Fh1CD3eggs	Average_M2_99Fh1CD2eggs	Mix3_90Fh10CD1eggs	Mix3_90Fh10CD2eggs	Mix3_90Fh10CD3eggs	AverageM3_90Fh10CD2eggs	Mix4_70Fh30CD1eggs	Mix4_70Fh30CD2eggs	Mix4_70Fh30CD3eggs	AverageM4_70Fh30CD2eggs	Mix5_50Fh50CD1eggs	Mix5_50Fh50CD2eggs	Mix5_50Fh50CD3eggs	AverageM5_50Fh50CD3eggs	Mix6_30Fh70CD1eggs	Mix6_30Fh70CD2eggs	Mix6_30Fh70CD3eggs	AverageM6_30Fh70CD3eggs	Mix7_10Fh90CD1eggs	Mix7_10Fh90CD2eggs	Mix7_10Fh90CD3eggs	AverageM7_10Fh90CD3eggs	Mix8_1Fh99CD1eggs	Mix8_1Fh99CD2eggs	Mix8_1Fh99CD3eggs	Average_M8_1Fh99CD3	NC1	NC2
F.hepatica	0	0	0	0	11477	42953	54591	36340.3	17454	19319	21072	19281.7	17739	28499	25627	23955	7469	7771	16370	10536.7	4837	8413	8371	7207	1122	988	1235	1115	2043	2982	2650	2558.33	128	92	96	105.333	0	0
C.daubneyi	64821	74600	82522	73981	0	0	0	0	17583	17164	19324	18023.7	14543	22885	20595	19341	30553	31825	66948	43108.7	34122	62205	59600	51975.7	76559	78606	92461	82542	53331	81930	74404	69888.3	38723	36944	73291	49652.7	0	0
correction factor
F.hepatica	12.67	12.67	12.67	12.67	12.67	12.67	12.67	12.67	12.67	12.67	12.67	12.67	12.67	12.67	12.67	12.67	12.67	12.67	12.67	12.67	12.67	12.67	12.67	12.67	12.67	12.67	12.67	12.67	12.67	12.67	12.67	12.67	12.67	12.67	12.67	12.67	12.67	12.67
C.daubneyi	0.5	0.5	0.5	0.5	0.5	0.5	0.5	0.5	0.5	0.5	0.5	0.5	0.5	0.5	0.5	0.5	0.5	0.5	0.5	0.5	0.5	0.5	0.5	0.5	0.5	0.5	0.5	0.5	0.5	0.5	0.5	0.5	0.5	0.5	0.5	0.5	0.5	0.5
corrected reads
F.hepatica	0	0	0	0	145414	544215	691668	460432	221142	244772	266982	244299	224753	361082	324694	303510	94632.2	98458.6	207408	133500	61284.8	106593	106061	91312.7	14215.7	12518	15647.5	14127	25884.8	37781.9	33575.5	32414.1	1621.76	1165.64	1216.32	1334.57	0	0
C.daubneyi	32410.5	37300	41261	36990.5	0	0	0	0	8791.5	8582	9662	9011.83	7271.5	11442.5	10297.5	9670.5	15276.5	15912.5	33474	21554.3	17061	31102.5	29800	25987.8	38279.5	39303	46230.5	41271	26665.5	40965	37202	34944.2	19361.5	18472	36645.5	24826.3	0	0
Actual proportions
F.hepatica	0	0	0	0	100	100	100	100	99	99	99	99	90	90	90	90	70	70	70	70	50	50	50	50	30	30	30	30	10	10	10	10	1	1	1	1
C.daubneyi	100	100	100	100	0	0	0	0	1	1	1	1	10	10	10	10	30	30	30	30	50	50	50	50	70	70	70	70	90	90	90	90	99	99	99	99
				Percentages
Number	F. hepatica	C. daubneyi	total	F. hepatica	C. daubneyi	total
M1/O	0	0	0	0	0	0
M1/A	0	0	0	0	0	0
M1/C	0	0	0	0	0	0
M2/O	19281.7	18023.7	37305.3	51.6861	48.3139	100
M2/A	99	1	100	99	1	100
M2/C	244299	9011.83	253311	96.4424	3.55762	100
M3/O	23955	19341	43296	55.3284	44.6716	100
M3/A	90	10	100	90	10	100
M3/C	303510	9670.5	313180	96.9122	3.08784	100
M4/O	10536.7	43108.7	53645.3	19.6413	80.3587	100
M4/A	70	30	100	70	30	100
M4/C	133500	21554.3	155054	86.0988	13.9012	100
M5/O	7207	51975.7	59182.7	12.1776	87.8224	100
M5/A	50	50	100	50	50	100
M5/C	91312.7	25987.8	117301	77.8451	22.1549	100
M6/O	1115	82542	83657	1.33282	98.6672	100
M6/A	30	70	100	30	70	100
M6/C	14127	41271	55398.1	25.501	74.499	100
M7/O	2558.33	69888.3	72446.7	3.53133	96.4687	100
M7/A	10	90	100	10	90	100
M7/C	32414.1	34944.2	67358.2	48.1219	51.8781	100
M8/O	105.333	49652.7	49758	0.211691	99.7883	100
M8/A	1	99	100	1	99	100
M8/C	1334.57	24826.3	26160.9	5.1014	94.8986	100
M9/O	0	73981	73981	0	100	100
M9/A	0	100	100	0	100	100
M9/C	0	36990.5	36990.5	0	100	100
M10/O	36340.3	0	36340.3	100	0	100
M10/A	100	0	100	100	0	100
M10/C	460432	0	460432	100	0	100

### Sheet: Species proportion_without_CF
Number	F. hepatica	C. daubneyi
M1	0	0
M2	19281.7	18023.7
M3	23955	19341
M4	10536.7	43108.7
M5	7207	51975.7
M6	1115	82542
M7	2558.33	69888.3
M8	105.333	49652.7
M9	0	73981
M10	36340.3	0

### Sheet: Species proportion chart
Number	F. hepatica	C. daubneyi
M1/O	0	0
M1/A	0	0
M1/C	0	0
M2/O	19281.7	18023.7
M2/A	99	1
M2/C	244299	9011.83
M3/O	23955	19341
M3/A	90	10
M3/C	303510	9670.5
M4/O	10536.7	43108.7
M4/A	70	30
M4/C	133500	21554.3
M5/O	7207	51975.7
M5/A	50	50
M5/C	91312.7	25987.8
M6/O	1115	82542
M6/A	30	70
M6/C	14127	41271
M7/O	2558.33	69888.3
M7/A	10	90
M7/C	32414.1	34944.2
M8/O	105.333	49652.7
M8/A	1	99
M8/C	1334.57	24826.3
M9/O	0	73981
M9/A	0	100
M9/C	0	36990.5
M10/O	36340.3	0
M10/A	100	0
M10/C	460432	0

### Sheet: Chi-square uncorrected reads
mixes	F_hepatica_uncorrected	C_daubneyi_uncorrected	F_hepatica_actual	C_daubneyi_actual
M2	51.6861	48.3139	99	1
M3	55.3284	44.6716	90	10
M4	19.6413	80.3587	70	30
M5	12.1776	87.8224	50	50
M6	1.33282	98.6672	30	70
M7	3.53133	96.4687	10	90
M8	0.211691	99.7883	1	99
mixes	Chi2.X-squared	p_value
M2	2261.22	0
M3	133.569	6.78961e-31
M4	120.762	4.30924e-28
M5	57.2215	3.8939e-14
M6	39.1337	3.9576e-10
M7	4.64929	0.0310663
M8	0.627708	0.428197

### Sheet: Chi-square corrected reads
mixes	F_hepatica_corrected	C_daubneyi_corrected	F_hepatica_actual	C_daubneyi_actual
M2	96.4424	3.55762	99	1
M3	96.9122	3.08784	90	10
M4	86.0988	13.9012	70	30
M5	77.8451	22.1549	50	50
M6	25.501	74.499	30	70
M7	48.1219	51.8781	10	90
M8	5.1014	94.8986	1	99
mixes	Chi2.X-squared	p_value
M2	6.60751	0.010155
M3	5.30867	0.0212196
M4	12.3415	0.000442996
M5	31.0139	2.56181e-08
M6	0.963862	0.326216
M7	161.476	5.38576e-37
M8	16.9914	3.75491e-05
