## Supplementary material for "Development of a qPCR assay and tremabiome deep amplicon sequencing method for differentiation of fluke species in livestock": File S2 Mock egg mixtures with gradually decreasing counts of F. hepatica eggs (XLSX)

### Sheet: Explanation of sheets
Sheet name	explanation
calculations FH_threshhold	This dataset presents the basic calculations used to determine the detection threshold for F. hepatica. It includes observed, actual, and corrected read counts, along with their corresponding percentages for F. hepatica, F. gigantica, E. explanatum, and C. daubneyi.
FH_threshhold_without_CF	Average number of sequence reads, without the application of a correction factor, observed in the F. hepatica threshold detection experiment. This dataset was used to generate Figure 4a. Percentages were calculated directly using the R script available at DOI: 10.17632/zyvwc6ppy8.1
FH_threshhold_with_CF	Average number of sequence reads obtained from the F. hepatica threshold detection experiment. The assay results were categorised as observed (O), actual (A), and corrected (C) sequence reads. This dataset was used to generate Figure 3 in File S5. Percentages were calculated directly using the R script available at DOI: 10.17632/zyvwc6ppy8.1.
Chi_seq_uncorrected_reads	A chi-square test was applied to the sequence reads of different fluke species without the application of a correction factor, using the R script available at DOI: 10.17632/zyvwc6ppy8.1
Chi_seq_corrected reads	A chi-square test was applied to the sequence reads of different fluke species after applying the correction factor, using the R script available at DOI: 10.17632/zyvwc6ppy8.1

### Sheet: calculations FH_threshhold
	Mix14	Mix14	MM1	Mix15	Mix15	MM2	Mix16	Mix16	MM3	Mix17	Mix17	MM4	Mix18	Mix18	MM5	Mix19	Mix19	MM6	Mix10	Mix10	MM7	Mix11	Mix11	MM8	Mix12	Mix12	MM9	Mix13	Mix13	MM10	NC	NC	NC	NC	NC
Fasciola_gigantica	85	233	159	507	385	446	513	507	510	609	400	504.5	712	606	659	605	438	521.5	0	0	0	1157	966	1065.5	0	0	0	0	0	0	0	0	0	0	0
Fasciola_hepatica	176	547	361.5	39	39	39	8	6	7	174	82	128	6	12	9	0	0	0	630	704	666.5	0	0	0	0	0	0	0	0	0	0	0	0	0	0
Calicophoron_daubneyi	975	2020	1497.5	2374	2003	2188.5	2379	2249	2314	3280	2104	2692	2694	2785	2739.5	2857	2105	2481	0	0	0	0	0	0	0	0	0	7347	5606	6458	0	0	0	0	0
E.explanatum	262	785	523.5	889	704	796.5	779	749	764	1207	753	980	1998	1069	1533.5	929	682	805.5	0	0	0	0	0	0	1759	1563	1835.5	0	0	0	0	0	0	0	0
Detection threshold of the amplicon sequencing assay with decreasing number of F hepatica eggs
	Fasciola_gigantica	Fasciola_hepatica	Calicophoron_daubneyi	E.explanatum					observed sequence reads									corrected sequence reads values								%age ofobserved sequence reads							%age of corrected reads values
Mix14	85	176	975	262			Sample ID			Fasciola. gigantica	Fasciola. hepatica	Calicophoron. daubneyi	Explanatum.explanatum	total				Fasciola. gigantica	Fasciola. hepatica	Calicophoron. daubneyi	Explanatum.explanatum	Total				Fasciola. gigantica	Fasciola. hepatica	Calicophoron. daubneyi	Explanatum.explanatum				Fasciola. gigantica	Fasciola. hepatica	Calicophoron. daubneyi	Explanatum.explanatum	Total
Mix14	233	547	2020	785			•Mix 14	F hepatica (500eggs), F. gigantica (50eggs), Explanatum (50eggs), Calicophoron daubneyi (50eggs)	MM1	159	361.5	1497.5	523.5	2541.5			MM1	173.31	4580.2	733.775	1497.21	6984.5			MM1	6.25615	14.2239	58.9219	20.5981	100		MM1	2.48135	65.5767	10.5058	21.4362	100
MM1	159	361.5	1497.5	523.5			•Mix 15	F hepatica (50eggs), F. gigantica (50eggs), Explanatum (50eggs), Calicophoron daubneyi (50eggs)	MM2	446	39	2188.5	796.5	3470			MM2	486.14	494.13	1072.37	2277.99	4330.62			MM2	12.853	1.12392	63.0692	22.9539	100		MM2	11.2256	11.4101	24.7624	52.6019	100
Mix15	507	39	2374	889			•Mix 16	F hepatica (20eggs), F. gigantica (50eggs), Explanatum (50eggs), Calicophoron daubneyi (50eggs)	MM3	510	7	2314	764	3595			MM3	555.9	88.69	1133.86	2185.04	3963.49			MM3	14.1864	0.194715	64.3672	21.2517	100		MM3	14.0255	2.23767	28.6076	55.1292	100
Mix15	385	39	2003	704			•Mix 17	F hepatica (15eggs), F. gigantica (50eggs), Explanatum (50eggs), Calicophoron daubneyi (50eggs)	MM4	504.5	128	2692	980	4304.5			MM4	549.905	1621.76	1319.08	2802.8	6293.55			MM4	11.7203	2.97363	62.5392	22.7669	100		MM4	8.7376	25.7686	20.9593	44.5345	100
MM2	446	39	2188.5	796.5			•Mix 18	F hepatica (5eggs), F. gigantica (50eggs), Explanatum (50eggs), Calicophoron daubneyi (50eggs)	MM5	659	9	2739.5	1533.5	4941			MM5	718.31	114.03	1342.36	4385.81	6560.5			MM5	13.3374	0.182149	55.4442	31.0362	100		MM5	10.949	1.73813	20.4612	66.8517	100
Mix16	513	8	2379	779			•Mix 19	F hepatica (0eggs), F. gigantica (50eggs), Explanatum (50eggs), Calicophoron daubneyi (50eggs)	MM6	521.5	0	2481	805.5	3808			MM6	568.435	0	1215.69	2303.73	4087.86			MM6	13.6949	0	65.1523	21.1528	100		MM6	13.9055	0	29.7391	56.3555	100
Mix16	507	6	2249	749			Mix 10	F hepatica (50eggs)	MM7	0	666.5	0	0	666.5			MM7	0	8444.56	0	0	8444.56			MM7	0	100	0	0	100		MM7	0	100	0	0	100
MM3	510	7	2314	764			Mix 11	F. gigantica(50eggs)	MM8	1065.5	0	0	0	1065.5			MM8	1161.39	0	0	0	1161.39			MM8	100	0	0	0	100		MM8	100	0	0	0	100
Mix17	609	174	3280	1207			Mix 12	Explanatum(50eggs)	MM9	0	0	0	1835.5	1835.5			MM9	0	0	0	5249.53	5249.53			MM9	0	0	0	100	100		MM9	0	0	0	100	100
Mix17	400	82	2104	753			Mix 13	Calicophoron daubneyi (50eggs)	MM10	0	0	6458	0	6458			MM10	0	0	3164.42	0	3164.42			MM10	0	0	100	0	100		MM10	0	0	100	0	100
MM4	504.5	128	2692	980					NC
Mix18	712	6	2694	1998
Mix18	606	12	2785	1069					Actual mixing								correction factor								%age of Actual mixing
MM5	659	9	2739.5	1533.5			Sample ID			F. gigantica	F. hepatica	C. daubneyi	E. explanatum	total				Fasciola. gigantica	Fasciola. hepatica	Calicophoron. daubneyi	Explanatum.explanatum					Fasciola. gigantica	Fasciola. hepatica	Calicophoron. daubneyi	Explanatum.explanatum	total
Mix19	605	0	2857	929			•Mix 14	F hepatica (500eggs), F. gigantica (50eggs), Explanatum (50eggs), Calicophoron daubneyi (50eggs)	MM1	50	500	50	50	650				1.09	12.67	0.49	2.86				MM1	7.69231	76.9231	7.69231	7.69231	100
Mix19	438	0	2105	682			•Mix 15	F hepatica (50eggs), F. gigantica (50eggs), Explanatum (50eggs), Calicophoron daubneyi (50eggs)	MM2	50	50	50	50	200				1.09	12.67	0.49	2.86				MM2	25	25	25	25	100
MM6	521.5	0	2481	805.5			•Mix 16	F hepatica (20eggs), F. gigantica (50eggs), Explanatum (50eggs), Calicophoron daubneyi (50eggs)	MM3	50	20	50	50	170				1.09	12.67	0.49	2.86				MM3	29.4118	11.7647	29.4118	29.4118	100
Mix10	0	630	0	0			•Mix 17	F hepatica (15eggs), F. gigantica (50eggs), Explanatum (50eggs), Calicophoron daubneyi (50eggs)	MM4	50	15	50	50	165				1.09	12.67	0.49	2.86				MM4	30.303	9.09091	30.303	30.303	100
Mix10	0	704	0	0			•Mix 18	F hepatica (5eggs), F. gigantica (50eggs), Explanatum (50eggs), Calicophoron daubneyi (50eggs)	MM5	50	5	50	50	155				1.09	12.67	0.49	2.86				MM5	32.2581	3.22581	32.2581	32.2581	100
MM7	0	666.5	0	0			•Mix 19	F hepatica (0eggs), F. gigantica (50eggs), Explanatum (50eggs), Calicophoron daubneyi (50eggs)	MM6	50	0	50	50	150				1.09	12.67	0.49	2.86				MM6	33.3333	0	33.3333	33.3333	100
Mix11	1157	0	0	0			Mix 10	F hepatica (50eggs)	MM7	0	500	0	0	500				1.09	12.67	0.49	2.86				MM7	0	100	0	0	100
Mix11	966	0	0	0			Mix 11	F. gigantica(50eggs)	MM8	50	0	0	0	50				1.09	12.67	0.49	2.86				MM8	100	0	0	0	100
MM8	1065.5	0	0	0			Mix 12	Explanatum(50eggs)	MM9	0	0	0	50	50				1.09	12.67	0.49	2.86				MM9	0	0	0	100	100
Mix12	0	0	0	1759			Mix 13	Calicophoron daubneyi (50eggs)	MM10	0	0	50	0	50				1.09	12.67	0.49	2.86				MM10	0	0	100	0	100
Mix12	0	0	0	1563					NC	0	0	0	0	0
MM9	0	0	0	1835.5
Mix13	0	0	7347	0
Mix13	0	0	5606	0
MM10	0	0	6458	0
Raw data
		Mix10	Mix10	Mix11	Mix11	Mix12	Mix12	Mix13	Mix13	Mix14	Mix14	Mix15	Mix15	Mix16	Mix16	Mix17	Mix17	Mix18	Mix18	Mix19	Mix19
taxon		155	156	157	158	159	160	161	162	163	164	165	166	167	168	169	170	171	172	173	174
Fasciola_gigantica		0	0	1157	966	0	0	0	0	85	233	507	385	513	507	609	400	712	606	605	438
Fasciola_hepatica		630	704	0	0	0	0	0	0	176	547	39	39	8	6	174	82	6	12	0	0
Calicophoron_daubneyi		0	0	0	0	0	0	7347	5606	975	2020	2374	2003	2379	2249	3280	2104	2694	2785	2857	2105
E.explanatum		0	0	0	0	1759	1563	0	0	262	785	889	704	779	749	1207	753	1998	1069	929	682

### Sheet: FH_threshhold_without_CF
Number	F. gigantica	F. hepatica	C. daubneyi	E. explanatum
MM1	159	361.5	1497.5	523.5
MM2	446	39	2188.5	796.5
MM3	510	7	2314	764
MM4	504.5	128	2692	980
MM5	659	9	2739.5	1533.5
MM6	521.5	0	2481	805.5
MM7	0	666.5	0	0
MM8	1065.5	0	0	0
MM9	0	0	0	1835.5
MM10	0	0	6458	0
NC	0	0	0	0

### Sheet: FH_threshhold_with_CF
Number	F. gigantica	F. hepatica	C. daubneyi	E. explanatum
MM1/O	159	361.5	1497.5	523.5
MM1/C	173.31	4580.2	733.775	1497.21
MM1/A	50	500	50	50
MM2/O	446	39	2188.5	796.5
MM2/C	486.14	494.13	1072.37	2277.99
MM2/A	50	50	50	50
MM3/O	510	7	2314	764
MM3/C	555.9	88.69	1133.86	2185.04
MM3/A	50	20	50	50
MM4/O	504.5	128	2692	980
MM4/C	549.905	1621.76	1319.08	2802.8
MM4/A	50	15	50	50
MM5/O	659	9	2739.5	1533.5
MM5/C	718.31	114.03	1342.36	4385.81
MM5/A	50	5	50	50
MM6/O	521.5	0	2481	805.5
MM6/C	568.435	0	1215.69	2303.73
MM6/A	50	0	50	50
MM7/O	0	666.5	0	0
MM7/C	0	8444.56	0	0
MM7/A	0	500	0	0
MM8/O	1065.5	0	0	0
MM8/C	1161.39	0	0	0
MM8/A	50	0	0	0
MM9/O	0	0	0	1835.5
MM9/C	0	0	0	5249.53
MM9/A	0	0	0	50
MM10/O	0	0	6458	0
MM10/C	0	0	3164.42	0
MM10/A	0	0	50	0
NC/O	0	0	0	0

### Sheet: Chi_seq_uncorrected_reads
mixes	F_gigantica_uncorrected	F_hepatica_uncorrected	C_daubneyi_uncorrected	E_explanatum_uncorrected	F_gigantica_actual	F_hepatica_actual	C_daubneyi_actual	E_explanatum_actual
MM1	6.25615	14.2239	58.9219	20.5981	7.69231	76.9231	7.69231	7.69231
MM2	12.853	1.12392	63.0692	22.9539	25	25	25	25
MM3	14.1864	0.194715	64.3672	21.2517	29.4118	11.7647	29.4118	29.4118
MM4	11.7203	2.97363	62.5392	22.7669	30.303	9.09091	30.303	30.303
MM5	13.3374	0.182149	55.4442	31.0362	32.2581	3.22581	32.2581	32.2581
MM6	13.6949	0.001	65.1523	21.1528	33.3333	0.001	33.3333	33.3333
Chi seq test
Chi2.X-squared	p_value	mixes
414.207	1.8518e-89	MM1
86.8426	1.04376e-18	MM2
63.068	1.29877e-13	MM3
51.6786	3.50665e-11	MM4
30.6814	9.92012e-07	MM5
46.3945	4.67543e-10	MM6

### Sheet: Chi_seq_corrected reads
mixes	F_gigantica_corrected	F_hepatica_corrected	C_daubneyi_corrected	E_explanatum_corrected	F_gigantica_actual	F_hepatica_actual	C_daubneyi_actual	E_explanatum_actual
MM1	2.48135	65.5767	10.5058	21.4362	7.69231	76.9231	7.69231	7.69231
MM2	11.2256	11.4101	24.7624	52.6019	25	25	25	25
MM3	14.0255	2.23767	28.6076	55.1292	29.4118	11.7647	29.4118	29.4118
MM4	8.7376	25.7686	20.9593	44.5345	30.303	9.09091	30.303	30.303
MM5	10.949	1.73813	20.4612	66.8517	32.2581	3.22581	32.2581	32.2581
MM6	13.9055	0.001	29.7391	56.3555	33.3333	0.001	33.3333	33.3333
Chi seq test
Chi2.X-squared	p_value	mixes
30.7889	9.41649e-07	MM1
45.4535	7.411e-10	MM2
38.2731	2.4741e-08	MM3
55.5081	5.34951e-12	MM4
56.175	3.85485e-12	MM5
27.6114	4.38225e-06	MM6
