## Supplementary material for "Development of a qPCR assay and tremabiome deep amplicon sequencing method for differentiation of fluke species in livestock": File S3 Mock egg mixtures with gradually decreasing counts of C. daubneyi eggs (XLSX)

### Sheet: Explanation of sheets
Sheet name	explanation
Threshhold_CD_calculations	This dataset presents the basic calculations for determining the detection threshold of C. daubneyi. It includes observed, actual, and corrected read counts, along with their corresponding percentages for F. hepatica, F. gigantica, E. explanatum, and C. daubneyi
Chart with observed reads	Average number of sequence reads without the application of correction factor observed in the experiment of C. daubneyi threshhold detection. This data used to generate Figure 4b. Percentages are calculated directly in R code available at DOI: 10.17632/zyvwc6ppy8.1
Chart with observed and actual	Average number of sequence reads obtained from the C. daubneyi threshold detection experiment. Assay results are categorised as observed (O), actual (A), and corrected (C) sequence reads. This dataset was used to generate Figure 3b in File S5. Percentages were calculated directly using the R script available at DOI: 10.17632/zyvwc6ppy8.1
CHI-SEQ_UNCORRECTED READS	A chi-square test was applied to the sequence reads of different fluke species without applying a correction factor, using the R script available at DOI: 10.17632/zyvwc6ppy8.1
chi_seq_corrected reads	A chi-square test was applied to sequence reads from different fluke species after applying the correction factor, using the R script available at DOI: 10.17632/zyvwc6ppy8.1

### Sheet: Threshhold_CD_calculations
	Mix20	Mix20	MM1	Mix21	Mix21	MM2	Mix22	Mix22	MM3	Mix23	Mix23	MM4	Mix24	Mix24	MM5	Mix25	Mix25	MM6	Mix10	Mix10	MM7	Mix11	Mix11	MM8	Mix12	Mix12	MM9	Mix13	Mix13	MM10	NC	NC	NC	NC
F.gigantica	170	176	173	524	157	340.5	204	224	214	444	267	355.5	563	343	453	5640	2669	4154.5	0	0	0	1157	966	1061.5	0	0	0	0	0	0	0	0	0	0
F.hepatica	17	25	21	42	31	36.5	36	46	41	92	41	66.5	91	58	74.5	50	26	38	630	704	667	0	0	0	0	0	0	0	0	0	0	0	0	0
C.daubneyi	5109	6819	5964	2576	1870	2223	1364	1548	1456	2719	1294	2006.5	324	185	254.5	0	0	0	0	0	0	0	0	0	0	0	0	7347	5606	6476.5	0	0	0	0
E.explanatum	201	256	228.5	1204	1039	1121.5	1682	1153	1417.5	558	1072	815	3395	2103	2749	89	38	63.5	0	0	0	0	0	0	1943	1728	1835.5	0	0	0	0	0	0	0
	F.gigantica	F.hepatica	C.daubneyi	E.explanatum					observed						Corrected reads after multiplication with correction factor									%ages of observed reads							%age of Corrected reads
Mix20	170	17	5109	201		Detection threshold of the amplicon sequencing assay with the decreasing number of eggs from Calicophoron daubneyi	Sample no		F. gigantica	F. hepatica	C. daubneyi	E. explanatum	total		F. gigantica	F. hepatica	C. daubneyi	E. explanatum	Total					F. gigantica	F. hepatica	C. daubneyi	E. explanatum	Total			F. gigantica	F. hepatica	C. daubneyi	E. explanatum	Total
Mix20	176	25	6819	256		F hepatica (50eggs), F. gigantica (50eggs), Explanatum (50eggs), Calicophoron daubneyi (500eggs)	•Mix 20	MM1	173	21	5964	228.5	6386.5	MM1	188.57	266.07	2922.36	653.51	4030.51				MM1	2.70884	0.328819	93.3845	3.57786	100		MM1	4.67856	6.6014	72.506	16.2141	100
MM1	173	21	5964	228.5		F hepatica (50eggs), F. gigantica (50eggs), Explanatum (50eggs), Calicophoron daubneyi (50eggs)	•Mix 21	MM2	340.5	36.5	2223	1121.5	3721.5	MM2	371.145	462.455	1089.27	3207.49	5130.36				MM2	9.14954	0.980787	59.734	30.1357	100		MM2	7.23429	9.01408	21.2318	62.5198	100
Mix21	524	42	2576	1204		F hepatica (50eggs), F. gigantica (50eggs), Explanatum (50eggs), Calicophoron daubneyi (20eggs)	•Mix 22	MM3	214	41	1456	1417.5	3128.5	MM3	233.26	519.47	713.44	4054.05	5520.22				MM3	6.84034	1.31053	46.5399	45.3093	100		MM3	4.22556	9.41031	12.9241	73.44	100
Mix21	157	31	1870	1039		F hepatica (50eggs), F. gigantica (50eggs), Explanatum (50eggs), Calicophoron daubneyi (15eggs)	•Mix 23	MM4	355.5	66.5	2006.5	815	3243.5	MM4	387.495	842.555	983.185	2330.9	4544.14				MM4	10.9604	2.05025	61.8622	25.1272	100		MM4	8.52737	18.5416	21.6364	51.2947	100
MM2	340.5	36.5	2223	1121.5		F hepatica (50eggs), F. gigantica (50eggs), Explanatum (50eggs), Calicophoron daubneyi (5eggs)	•Mix 24	MM5	453	74.5	254.5	2749	3531	MM5	493.77	943.915	124.705	7862.14	9424.53				MM5	12.8292	2.10988	7.20759	77.8533	100		MM5	5.2392	10.0155	1.3232	83.4221	100
Mix22	204	36	1364	1682		F hepatica (50eggs), F. gigantica (50eggs), Explanatum (50eggs), Calicophoron daubneyi (0eggs)	•Mix 25	MM6	4154.5	38	0	63.5	4256	MM6	4528.41	481.46	0	181.61	5191.48				MM6	97.6151	0.892857	0	1.49201	100		MM6	87.2277	9.27405	0	3.49824	100
Mix22	224	46	1548	1153		F hepatica (50eggs)	MM10	MM7	0	667	0	0	667	MM7	0	8450.89	0	0	8450.89				MM7	0	100	0	0	100		MM7	0	100	0	0	100
MM3	214	41	1456	1417.5		F. gigantica(50eggs)	MM11	MM8	1062	0	0	0	1062	MM8	1157.58	0	0	0	1157.58				MM8	100	0	0	0	100		MM8	100	0	0	0	100
Mix23	444	92	2719	558		Explanatum(50eggs)	MM12	MM9	0	1	0	1835.5	1836.5	MM9	0	12.67	0	5249.53	5262.2				MM9	0	0.0544514	0	99.9455	100		MM9	0	0.240774	0	99.7592	100
Mix23	267	41	1294	1072		Calicophoron daubneyi (50eggs)	MM13	MM10	0	0	6476.5	0	6476.5	MM10	0	0	3173.49	0	3173.49				MM10	0	0	100	0	100		MM10	0	0	100	0	100
MM4	355.5	66.5	2006.5	815				NC						NC	0	0	0	0	0				NC							NC
Mix24	563	91	324	3395
Mix24	343	58	185	2103
MM5	453	74.5	254.5	2749											Correction factor
Mix25	5640	50	0	89											Fasciola. gigantica	Fasciola. hepatica	Calicophoron. daubneyi	Explanatum.explanatum
Mix25	2669	26	0	38										MM1	1.09	12.67	0.49	2.86
MM6	4154.5	38	0	63.5										MM2	1.09	12.67	0.49	2.86
Mix10	0	630	0	0			Actual mixtures							MM3	1.09	12.67	0.49	2.86					%age of Actual mixtures
Mix10	0	704	0	0				F. gigantica	F. hepatica	C. daubneyi	E. explanatum	Total		MM4	1.09	12.67	0.49	2.86						F. gigantica	F. hepatica	C. daubneyi	E. explanatum
MM7	0	667	0	0			MM1	50	50	500	50	650		MM5	1.09	12.67	0.49	2.86					MM1	7.69231	7.69231	76.9231	7.69231	100
Mix11	1157	0	0	0			MM2	50	50	50	50	200		MM6	1.09	12.67	0.49	2.86					MM2	25	25	25	25	100
Mix11	966	0	0	0			MM3	50	50	20	50	170		MM7	1.09	12.67	0.49	2.86					MM3	29.4118	29.4118	11.7647	29.4118	100
MM8	1061.5	0	0	0			MM4	50	50	15	50	165		MM8	1.09	12.67	0.49	2.86					MM4	30.303	30.303	9.09091	30.303	100
Mix12	0	0	0	1943			MM5	50	50	5	50	155		MM9	1.09	12.67	0.49	2.86					MM5	32.2581	32.2581	3.22581	32.2581	100
Mix12	0	0	0	1728			MM6	50	50	0	50	150		MM10	1.09	12.67	0.49	2.86					MM6	33.3333	33.3333	0	33.3333	100
MM9	0	0	0	1835.5			MM7	0	50	0	0	50											MM7	0	100	0	0	100
Mix13	0	0	7347	0			MM8	50	0	0	0	50											MM8	100	0	0	0	100
Mix13	0	0	5606	0			MM9	0	0	0	50	50											MM9	0	0	0	100	100
MM10	0	0	6476.5	0			MM10	0	0	500	0	500											MM10	0	0	100	0	100
NC	0	0	0	0			NC	0	0	0	0	0											NC
NC	0	0	0	0
NC	0	0	0	0
NC	0	0	0	0
Raw data
Sample ID				Mix10	Mix10	Mix11	Mix11	Mix12	Mix12	Mix13	Mix13	Mix20	Mix20	Mix21	Mix21	Mix22	Mix22	Mix23	Mix23	Mix24	Mix24	Mix25	Mix245		NC	NC	NC	NC	NC
MiSeq ID				155	156	157	158	159	160	161	162	175	176	177	178	179	180	181	182	183	184	185	186		382	384
	11	0.1.1.2.1.1.1.1.1.1.1.1	Fasciola_gigantica	0	0	1157	966	0	0	0	0	170	176	524	157	204	224	444	267	563	343	5640	2669		0	1
	11	0.1.1.2.1.1.1.1.1.1.1.2	Fasciola_hepatica	630	704	0	0	0	0	0	0	17	25	42	31	36	46	92	41	91	58	50	26		0	0
	11	0.1.1.2.1.1.1.2.1.2.1.1	Calicophoron_daubneyi	0	0	0	0	0	0	7347	5606	5109	6819	2576	1870	1364	1548	2719	1294	324	185	14	11		1	0
	11	0.1.1.2.1.1.1.2.1.2.2.1	E.explanatum	0	0	0	0	1759	1563	0	0	201	256	1204	1039	1682	1153	558	1072	3395	2103	89	38		0	0

### Sheet: Chart with observed reads
Number	F. gigantica	F. hepatica	C. daubneyi	E. explanatum
MM1	173	21	5964	228.5
MM2	340.5	36.5	2223	1121.5
MM3	214	41	1456	1417.5
MM4	355.5	66.5	2006.5	815
MM5	453	74.5	254.5	2749
MM6	4154.5	38	0	63.5
MM7	0	667	0	0
MM8	1062	0	0	0
MM9	0	1	0	1835.5
MM10	0	0	6476.5	0
NC	0	0	0	0

### Sheet: Chart with observed and actual
Number	F. gigantica	F. hepatica	C. daubneyi	E. explanatum
MM1/O	173	21	5964	228.5
MM1/C	188.57	266.07	2922.36	653.51
MM1/A	50	50	500	50
MM2/O	340.5	36.5	2223	1121.5
MM2/C	371.145	462.455	1089.27	3207.49
MM2/A	50	50	50	50
MM3/O	214	41	1456	1417.5
MM3/C	233.26	519.47	713.44	4054.05
MM3/A	50	50	20	50
MM4/O	355.5	66.5	2006.5	815
MM4/C	387.495	842.555	983.185	2330.9
MM4/A	50	50	15	50
MM5/O	453	74.5	254.5	2749
MM5/C	493.77	943.915	124.705	7862.14
MM5/A	50	50	5	50
MM6/O	4154.5	38	0	63.5
MM6/C	4528.41	481.46	0	181.61
MM6/A	50	50	0	50
MM7/O	0	667	0	0
MM7/C	0	8450.89	0	0
MM7/A	0	50	0	0
MM8/O	1062	0	0	0
MM8/C	1157.58	0	0	0
MM8/A	50	0	0	0
MM9/O	0	1	0	1835.5
MM9/C	0	12.67	0	5249.53
MM9/A	0	0	0	50
MM10/O	0	0	6476.5	0
MM10/C	0	0	3173.49	0
MM10/A	0	0	500	0
NC/O	0	0	0	0

### Sheet: CHI-SEQ_UNCORRECTED READS
mixes	F_gigantica_uncorrected	F_hepatica_uncorrected	C_daubneyi_uncorrected	E_explanatum_uncorrected	F_gigantica_actual	F_hepatica_actual	C_daubneyi_actual	E_explanatum_actual
MM1	2.70884	0.328819	93.3845	3.57786	7.69231	7.69231	76.9231	7.69231
MM2	9.14954	0.980787	59.734	30.1357	25	25	25	25
MM3	6.84034	1.31053	46.5399	45.3093	29.4118	29.4118	11.7647	29.4118
MM4	10.9604	2.05025	61.8622	25.1272	30.303	30.303	9.09091	30.303
MM5	12.8292	2.10988	7.20759	77.8533	32.2581	32.2581	3.22581	32.2581
MM6	97.6151	0.892857	0.001	1.49201	33.3333	33.3333	0.001	33.3333
Chi_seq values
Chi2.X-squared	p_value	mixes
16.0007	0.0011336	MM1
82.4394	9.19813e-18	MM2
155.555	1.66808e-33	MM3
345.901	1.15156e-74	MM4
109.24	1.59932e-23	MM5
185.952	4.57055e-40	MM6

### Sheet: chi_seq_corrected reads
mixes	F_gigantica_corrected	F_hepatica_corrected	C_daubneyi_corrected	E_explanatum_corrected	F_gigantica_actual	F_hepatica_actual	C_daubneyi_actual	E_explanatum_actual
MM1	4.67856	6.6014	72.506	16.2141	7.69231	7.69231	76.9231	7.69231
MM2	7.23429	9.01408	21.2318	62.5198	25	25	25	25
MM3	4.22556	9.41031	12.9241	73.44	29.4118	29.4118	11.7647	29.4118
MM4	8.52737	18.5416	21.6364	51.2947	30.303	30.303	9.09091	30.303
MM5	5.2392	10.0155	1.3232	83.4221	32.2581	32.2581	3.22581	32.2581
MM6	87.2277	9.27405	0.001	3.49824	33.3333	33.3333	0.001	33.3333
Chi_seq_test
Chi2.X-squared	p_value	mixes
11.0298	0.011566	MM1
79.7241	3.51729e-17	MM2
101.192	8.61137e-22	MM3
52.067	2.89821e-11	MM4
120.24	6.85119e-26	MM5
131.208	2.97047e-28	MM6
