## Supplementary material for "Development of a qPCR assay and tremabiome deep amplicon sequencing method for differentiation of fluke species in livestock": Table S1 Sample information (XLSX)

### Sheet: Table S1
Sample information
	Dec 2022 to June 2023						Sept 2023 to May 2024
	Cattle	Sheep	Alpaca	Goat	Water Buffalo	Host unknown	Cattle	Sheep	Alpaca	Goat	Water Buffalo	Host unknown	Total
Pooled samples	10	44	0	2	0	0	33	68	0	0	0	0	157
Individual samples	46	46	4	0	1	0	54	70	0	0	0	0	221
No info about pooling or individual	0	0	0	0	0	0	11	5	0	0	0	8	24
History of fluke	38	38	0	2	0	0	42	71	0	0	0	0	191
No History of fluke	13	43	0	0	0	0	15	48	0	0	0	0	119
Unknown History of fluke	5	9	4	0	1	0	41	24	0	0	0	8	92
Total samples	56	90	4	2	1	0	98	143	0	0	0	8	402
