## Supplementary material for "Development of a qPCR assay and tremabiome deep amplicon sequencing method for differentiation of fluke species in livestock": Table S2 Reference sequences downloaded from NCBI and unique sequence count (XLSX)

### Sheet: Table S2
Sr No	Species name	NCBI sequences	Collapsed sequences
1	Fasciola hepatica	223	50
2	Fasciola gigantica	114	12
3	Calicophoron daubneyi	69	19
4	Paramphistomum leydeni	28	14
5	Paramphistomum cervi	10	1
6	Calicophoron microbothrium	15	8
7	Paramphistomum epiclitum	8	7
8	Gastrothylax crumenifer	8	5
9	Fischoederius elongatus	7	6
10	Dicrocoelium dendriticum	7	6
11	Calicophoron calicophorum	6	3
12	Fischoederius cobboldi	5	4
13	Calicophoron microbothrioides	3	2
14	Homalogaster paloniae	2	2
15	Explanatum explanatum	7	5
16	Calicophoron raja	2	2
17	Watsonius watsoni	1	1
18	Gastrodiscoides hominis	1	1
19	Dicrocoelium orientalis	1	1
20	Dicrocoelium hospes	1	1
21	Dicrocoelium chinensis	27	4
		545	154
