## Supplementary material for "Development of a qPCR assay and tremabiome deep amplicon sequencing method for differentiation of fluke species in livestock": Table S4 Genetic distances for different fluke species based on ITS2 marker (XLSX)

	F.hepatica	F.gigantica	C.daubneyi	C.raja	C.microbothrium	C.microbothrioides	C.calicophorum	P.cervi	P.leydeni	P.epiclitum	D.dendriticum	D.chinensis	D.orientalis	E.explanatum	F.elongatus	F.cobboldi	G.crumenifer	D.hospes	H.paloniae	G.hominis	W.watsoni
F.hepatica		96.768	62.998	64.22	58.114	52.219	63.32	52.219	59.583	51.058	42.989	43.085	44.205	60.377	51.323	50.794	50.663	57.925	50.529	50.265	50.794
F.gigantica	96.768		63.947	65.321	59.43	53.264	64.286	53.525	60.625	52.381	43.369	43.085	44.324	61.509	52.646	52.116	51.989	58.412	51.852	51.852	52.116
C.daubneyi	62.998	63.947		97.674	97.772	96.154	96.675	96.853	96.606	93.972	56.229	56.122	51.485	93.721	96.085	96.085	95.374	67.661	93.617	92.553	93.972
C.raja	64.22	65.321	97.674		99.164	96.853	98.1	97.552	98.172	95.745	56.376	56.271	51.155	94.688	97.153	97.865	97.153	69.383	95.035	94.326	95.39
C.microbothrium	58.114	59.43	97.772	99.164		97.902	98.05	97.902	97.772	95.035	56.04	55.932	51.485	97.214	97.153	97.153	96.441	61.918	94.681	93.972	95.035
C.microbothrioides	52.219	53.264	96.154	96.853	97.902		96.853	97.203	96.154	94.326	54.949	54.983	50.502	96.503	96.441	96.441	95.73	54.11	94.681	93.617	95.035
C.calicophorum	63.32	64.286	96.675	98.1	98.05	96.853		96.853	96.606	95.745	56.376	56.271	51.155	95.012	96.441	96.441	95.73	67.213	94.326	93.262	94.681
P.cervi	52.219	53.525	96.853	97.552	97.902	97.203	96.853		96.853	95.035	55.29	55.326	50.502	96.503	97.153	97.153	96.441	54.452	95.745	94.681	96.099
P.leydeni	59.583	60.625	96.606	98.172	97.772	96.154	96.606	96.853		95.035	56.376	56.271	52.145	97.911	96.085	97.509	96.085	63.496	93.617	93.262	93.972
P.epiclitum	51.058	52.381	93.972	95.745	95.035	94.326	95.745	95.035	95.035		55.709	55.749	50.169	95.745	95.341	95.341	94.982	54.514	92.857	92.143	93.571
D.dendriticum	42.989	43.369	56.229	56.376	56.04	54.949	56.376	55.29	56.376	55.709		89.549	62.821	56.376	55.326	55.326	54.983	60.545	55.822	54.795	55.822
D.chinensis	43.085	43.085	56.122	56.271	55.932	54.983	56.271	55.326	56.271	55.749	89.549		62.637	56.271	55.017	55.363	55.709	61.624	55.862	55.517	55.862
D.orientalis	44.205	44.324	51.485	51.155	51.485	50.502	51.155	50.502	52.145	50.169	62.821	62.637		50.825	50.505	50.505	49.495	64.615	48.993	49.329	49.329
E.explanatum	60.377	61.509	93.721	94.688	97.214	96.503	95.012	96.503	97.911	95.745	56.376	56.271	50.825		96.441	97.153	96.085	66.03	93.972	93.972	94.681
F.elongatus	51.323	52.646	96.085	97.153	97.153	96.441	96.441	97.153	96.085	95.341	55.326	55.017	50.505	96.441		98.577	97.865	53.659	96.099	95.39	96.809
F.cobboldi	50.794	52.116	96.085	97.865	97.153	96.441	96.441	97.153	97.509	95.341	55.326	55.363	50.505	97.153	98.577		98.577	52.962	95.745	94.681	96.099
G.crumenifer	50.663	51.989	95.374	97.153	96.441	95.73	95.73	96.441	96.085	94.982	54.983	55.709	49.495	96.085	97.865	98.577		52.962	95.745	94.681	96.099
D.hospes	57.925	58.412	67.661	69.383	61.918	54.11	67.213	54.452	63.496	54.514	60.545	61.624	64.615	66.03	53.659	52.962	52.962		53.819	53.125	54.167
H.paloniae	50.529	51.852	93.617	95.035	94.681	94.681	94.326	95.745	93.617	92.857	55.822	55.862	48.993	93.972	96.099	95.745	95.745	53.819		96.809	98.582
G.hominis	50.265	51.852	92.553	94.326	93.972	93.617	93.262	94.681	93.262	92.143	54.795	55.517	49.329	93.972	95.39	94.681	94.681	53.125	96.809		96.809
W.watsoni	50.794	52.116	93.972	95.39	95.035	95.035	94.681	96.099	93.972	93.571	55.822	55.862	49.329	94.681	96.809	96.099	96.099	54.167	98.582	96.809
Note
This table represents a pairwise similarity matrix showing the percentage identity of ITS2 sequences between different trematode species. The values are percent similarities (% identity) based on sequence alignment comparisons. Each row and column corresponds to a trematode species.
