## Supplementary material for "Development of a qPCR assay and tremabiome deep amplicon sequencing method for differentiation of fluke species in livestock": Table S5 Sample (n=128) details used for comparison of techniques for microscopy, PCR, Sanger sequencing, qPCR, and tremabiome (XLSX)

### Sheet: comparison_techniques
Sr No.	Collection date	Sample No.	Host animal	Eggs / 10G	Pooled/Individual	History of Fluke	Morphology*	PCR	qPCR (replicates)	Mean Cq	Sanger seq (ITS2)	Sanger seq (ND1)	MiSeq (FH)	MiSeq (CD)
1	2023-02-14	5	Cattle	Cd (40)	Y	Y	CD	+	-/-/-	-	PSQ	NP	+	+
2	2023-02-14	6	Cattle	Cd (160)	Y	Y	CD	+	-/-/-	-	CD	NP	+	+		PSQ	Poor sequence Quality
3	2023-02-28	12	Cattle	Cd (60)	N	Y	CD	+	-/-/-	-	CD	NP	+	+		CD	Calicophoron daubneyi
4	2023-02-28	13	Cattle	Cd (10)	N	Y	CD	+	-/-/-	-	CD	NP	-	+		FH	Fasciola hepatica
5	2023-02-28	14	Cattle	Cd (280)	N	Y	CD	-	+/-/-	37.11	FH	NP	+	+		PA	Paramphistoma
6	2023-02-28	15	Cattle	Fh (20)	N	Y	FH	+	+/+/-	38.02	FH	NP	+	+		ND	DNA extraction failure
7	2023-02-28	16	Cattle	Cd (30)	N	Y	CD	-	-/-/-	-	PSQ	NP	-	+		NP	Not performed
8	2023-02-28	17	Cattle	TBC (20)	N	Y	TBD	+	+/-/-	37.7	CD	NP	+	+		TBD	Unidentified flukes
9	2023-03-01	20	Sheep	Cd (20)	Y	Y	CD	+	-/-/-	-	CD	NP	-	+		Y	History of fluke
10	2023-03-01	21	Sheep	TBC (40)	Y	Y	TBD	+	-/-/-	-	PSQ	NP	No reads	No reads		N	No History of fluke
11	2023-03-01	22	Sheep	Fh (20)	Y	Y	FH	+	+/+/-	37.57	PSQ	NP	+	+		Unknown	Unknown History of fluke
12	2023-03-01	24	Sheep	Cd (20)	Y	Y	CD	+	-/-/-	-	PSQ	NP	+	+
13	2023-03-13	27	Cattle	TBC (20)	N	Y	TBD	-	+/-/-	38.01	PSQ	NP	+	+
14	2023-03-20	32	Cattle	Cd (40)	Y	Unknown	CD	+	-/+/-	36.97	CD	NP	+	+
15	2023-03-25	33	Sheep	Cd (10)	N	Y	CD	+	+/+/+	38.08	PSQ	NP	+	+
16	2023-03-25	34	Sheep	Cd (20)	N	Y	CD	+	-/-/-	-	PSQ	NP	-	+
17	2023-03-25	36	Sheep	TBC (20)	N	Y	TBD	+	-/-/-	-	PSQ	NP	+	+
18	2023-03-28	38	Cattle	TBC (10)	N	Y	TBD	+	+/+/+	34.67	PSQ	NP	+	+
19	2023-03-28	40	Cattle	Cd (20)	N	Y	CD	+	-/+/-	38.66	PSQ	NP	+	-
20	2023-02-28	43	Cattle	Cd (130)	N	Y	CD	+	-/-/-	-	CD	NP	-	+
21	2023-02-28	44	Cattle	Cd (60)	N	Y	CD	+	-/-/+	38.3	CD	NP	-	+
22	2023-02-28	45	Cattle	Cd (170)	N	Y	CD	+	-/-/-	-	CD	NP	-	+
23	2023-02-28	46	Cattle	Cd (40)	N	Y	CD	+	-/-/-	-	CD	NP	-	+
24	2023-02-28	47	Cattle	Cd (30)	N	Y	CD	-	-/-/-	-	PA	NP	+	-
25	2023-02-28	48	Cattle	Cd (30)	N	Y	CD	+	-/-/-	-	CD	NP	-	+
26	2023-03-29	49	Sheep	Fh (15)	Y	Y	FH	+	-/-/-	-	PSQ	NP	No reads	No reads
27	2023-03-03	60	Cattle	Fh (10)	Y	Y	FH	+	-/-/-	-	PSQ	NP	+	+
28	2023-03-03	61	Sheep	Fh (50)	Y	Y	FH	+	-/-/-	-	CD	NP	-	+
29	2023-03-03	62	Sheep	Fh (170)	Y	Y	FH	+	-/-/-	-	CD	NP	-	+
30	2023-04-03	67	Sheep	Fh (20)	Y	Y	FH	+	-/-/-	-	CD	NP	-	+
31	2023-03-28	74	Sheep	Fh (1)	N	N	FH	+	+/+/+	26.64	FH	NP	+	-
32	2023-03-31	75	Sheep	Cd/Fh (1/1)	N	Y	CD/FH	+	+/+/+	29.76	FH	NP	+	+
33	2023-04-03	86	Cattle	Cd (5)	N	Y	CD	+	-/-/-	-	CD	NP	-	+
34	2023-04-10	103	Cattle	Cd (1)	N	Y	CD	+	-/-/-	-	PSQ	NP	-	+
35	2023-04-17	120	Sheep	Cd (260)	N	N	CD	+	-/-/-	-	CD	NP	-	+
36	2023-04-19	122	Cattle	Cd (7)	N	Y	CD	+	-/-/-	-	CD	NP	-	+
37	2023-04-18	131	Cattle	Cd/Fh (13/15)	Y	N	CD/Fh	+	-/-/-	-	CD	NP	+	+
38	2023-04-24	137	Sheep	Cd (70)	N	N	CD	+	-/-/-	-	PSQ	NP	-	+
39	2023-10-13	194	Sheep	Cd (10)	N	N	CD	+	-/-/-	-	PSQ	NP	-	+
40	2023-10-13	195	Sheep	Cd (180)	N	N	CD	+	-/-/-	-	CD	NP	-	+
41	2023-10-16	200	Sheep	Fh (5)	N	N	FH	ND	ND	-	ND	ND	ND	ND
42	2023-10-16	202	Sheep	Fh (20)	N	N	FH	-	-/-/-	-	PSQ	NP	No reads	No reads
43	2023-10-16	203	Sheep	Fh (5)	N	N	FH	+	-/-/-	-	PSQ	NP	-	+
44	2023-10-16	205	Sheep	Cd (10)	N	N	CD	-	-/-/-	-	NP	NP	-	+
45	2023-11-05	213	Sheep	Cd (210)	N	Y	CD	+	-/-/-	-	NP	NP	-	+
46	2023-11-05	214	Sheep	Cd (150)	N	Y	CD	+	-/-/-	-	NP	NP	-	+
47	2023-11-19	230	Sheep	TBC (40)	Y	Y	TBD	+	-/-/+	37.3	NP	NP	+	+
48	2023-11-19	231	Sheep	TBC (75)	Y	Y	TBD	+	-/-/+	37.35	CD	NP	+	+
49	2023-11-19	232	Sheep	TBC (10)	Y	Y	TBD	+	+/+/-	35.82	CD	NP	+	+
50	2023-11-28	240	Cattle	Fh (90)	N	Y	FH	ND	ND	ND	ND	ND	ND	ND
51	2023-11-28	241	Cattle	Fh (15)	N	Y	FH	-	-/+/+	34.41	NP	NP	+	+
52	2023-11-26	242	Sheep	TBC (5)	ND	Y	TBD	ND	ND	ND	ND	ND	ND	ND
53	2023-12-13	267	Sheep	Cd (170)	N	Y	CD	+	+/+/+	36.99	CD	FH	-	+
54	2023-12-13	269	Sheep	Cd (80)	N	Y	CD	+	+/+/+	36.99	CD	PSQ	-	+
55	2024-01-04	283	Cattle	Fh (1195)	Y	Y	FH	+	+/+/+	32.64	CD	FH	-	+
56	2024-01-04	284	Cattle	Fh (565)	Y	Y	FH	NP	+/+/+	31.27	NP	NP	-	+
57	2024-01-04	285	Cattle	Fh (370)	Y	Y	FH	NP	+/+/+	31.99	NP	NP	+	+
58	2024-01-04	286	Cattle	Cd/Fh (15/2195)	Y	Y	CD/FH	NP	+/+/+	35.88	NP	NP	-	+
59	2024-01-04	287	Cattle	Fh (455)	Y	Y	FH	+	+/+/+	35.2	CD	PSQ	+	+
60	2024-01-04	288	Cattle	Cd/Fh (10/2160)	Y	Y	CD/FH	+	+/+/+	33.36	CD	FH	+	+
61	2024-01-10	289	Sheep	TBC (20)	Y	Y	TBD	NP	+/+/-	35.14	NP	NP	+	+
62	2024-01-10	290	Sheep	TBC (30)	Y	Y	TBD	+	+/+/-	36.62	PSQ	NP	+	+
63	2024-01-10	291	Sheep	TBC (40)	Y	Y	TBD	+	+/+/-	33.97	CD	PSQ	-	+
64	2024-01-23	296	Cattle	Fh (1000)	Y	Y	FH	+	-/-/-	-	CD	NP	-	+
65	2024-01-23	297	Sheep	Fh (20)	Y	Y	FH	-	+/+/-	38.21	NP	PSQ	+	-
66	2024-01-23	298	Sheep	Fh (40)	Y	Y	FH	NP	+/+/+	28.03	NP	NP	+	+
67	2024-01-23	300	Sheep	Fh (40)	Y	Y	FH	NP	+/+/+	27.99	NP	NP	+	-
68	2024-01-30	301	Cattle	TBC (100)	N	N	TBD	+	-/-/-	-	CD	NP	+	+
69	2024-01-30	302	Cattle	TBC (140)	N	N	TBD	+	-/-/-	-	FH	NP	+	+
70	2024-01-30	303	Cattle	TBC (20)	N	N	TBD	+	+/-/-	36.58	FH	NP	+	+
71	2024-01-30	304	Cattle	TBC (100)	N	N	TBD	NP	-/-/-	-	NP	NP	+	+
72	2024-01-30	305	Cattle	TBC (80)	N	N	TBD	NP	-/-/-	-	NP	NP	+	+
73	2024-01-30	306	Cattle	TBC (20)	N	N	TBD	NP	-/-/-	-	NP	NP	+	+
74	2024-02-01	313	Sheep	Fh (200)	N	Y	FH	NP	+/+/+	36.7	NP	FH	+	+
75	2024-02-01	314	Sheep	Fh (80)	N	Y	FH	NP	+/-/-	38	NP	NP	+	+
76	2024-02-01	316	Sheep	Fh (180)	N	Y	FH	NP	NP	-	NP	NP	+	+
77	2024-02-01	318	Sheep	Fh (75)	N	Y	FH	NP	+/-/-	38.31	NP	PSQ	+	+
78	2024-02-02	322	Sheep	Fh (305)	Y	Y	FH	NP	+/+/-	28.01	NP	NP	+	+
79	2024-02-02	323	Sheep	Fh (5)	Y	Y	FH	+	+/+/-	32.62	PSQ	FH	+	-
80	2024-02-02	324	Sheep	Fh (200)	Y	Y	FH	NP	+/-/-	37.37	NP	NP	-	+
81	2024-02-02	325	Sheep	Fh/ TBC (840/45)	Y	Y	FH/TBD	NP	+/+/-	24.91	NP	NP	+	+
82	2024-02-04	326	Cattle	Fh (240)	Y	Unknown	FH	NP	+/+/-	37.22	NP	NP	+	+
83	2024-02-04	327	Cattle	Fh (360)	Y	Unknown	FH	+	-/-/-	-	PSQ	NP	-	+
84	2024-02-04	328	Cattle	Fh (100)	Y	Unknown	FH	NP	+/-/-	38.07	NP	NP	+	+
85	2024-02-04	329	Cattle	Fh (720)	Y	Unknown	FH	+	-/-/-	-	CD	NP	-	+
86	2024-02-04	330	Cattle	Fh (335)	Y	Unknown	FH	+	+/-/-	39.4	CD	FH	+	+
87	2024-02-04	331	Cattle	Fh (80)	Y	Unknown	FH	NP	+/-/-	34.87	NP	NP	+	+
88	2024-02-01	332	Sheep	Fh (1460)	Y	Y	FH	NP	+/+/-	24.34	NP	NP	+	+
89	2024-02-01	333	Sheep	Fh (230)	Y	Y	FH	NP	+/+/+	25.57	NP	NP	+	+
90	2024-02-01	334	Sheep	Fh (740)	Y	Y	FH	NP	-/-/-	-	NP	NP	+	+
91	2024-02-01	335	Sheep	Fh (220)	Y	Y	FH	NP	+/+/+	29.78	NP	NP	+	+
92	2024-02-01	336	Sheep	Fh (240)	Y	N	FH	NP	+/+/+	28.32	NP	NP	+	+
93	2024-02-01	337	Sheep	Fh (120)	Y	Unknown	FH	+	-/-/-	-	CD	NP	-	+
94	2024-02-01	338	Sheep	Fh (90)	Y	Y	FH	NP	+/+/+	24.48	NP	NP	+	-
95	2024-02-15	341	Cattle	Fh (20)	N	Y	FH	-	-/-/-	-	CD	NP	+	+
96	2024-02-15	343	Cattle	Fh (20)	N	Y	FH	+	-/-/-	-	NP	NP	+	+
97	2024-02-15	344	Cattle	Fh (30)	N	Y	FH	+	-/-/-	-	CD	NP	+	+
98	2024-02-15	345	Cattle	Fh (960)	N	Y	FH	NP	NP	-	NP	NP	+	+
99	2024-02-15	346	Cattle	Fh (200)	N	Y	FH	NP	+/+/+	25.56	NP	NP	+	+
100	2024-02-15	347	Cattle	Fh (340)	N	Y	FH	NP	+/+/+	27.89	NP	NP	+	+
101	2024-02-15	348	Cattle	Fh (180)	N	Y	FH	+	-/-/-	-	CD	NP	-	+
102	2024-02-15	349	Cattle	Fh (300)	N	Y	FH	+	+/-/-	38.21	PSQ	NP	+	+
103	2024-02-15	350	Cattle	Fh (120)	N	Y	FH	+	-/-/-	-	CD	NP	-	+
104	2024-03-08	365	Cattle	Fh (120)	Y	Y	FH	-	-/-/-	-	NP	NP	-	+
105	2024-03-11	371	Cattle	Fh (40)	N	Y	FH	-	-/-/-	-	NP	NP	+	+
106	2024-03-19	372	Cattle	Fh (210)	N	N	FH	NP	-/-/-	-	NP	NP	-	+
107	2024-03-19	373	Cattle	Fh (170)	N	N	FH	-	-/-/-	-	NP	NP	-	+
108	2024-03-22	376	Sheep	Fh (60)	Y	Y	FH	NP	-/-/-	-	NP	NP	+	-
109	2024-04-04	380	Cattle	Fh (20)	N	Y	FH	+	-/-/-	-	CD	NP	-	+
110	2024-03-26	383	Sheep	Fh (160)	Y	Y	FH	+	+/+/+	26.27	CD	NP	+	+
111	2024-03-26	384	Sheep	Fh (220)	Y	Y	FH	+	-/-/-	-	CD	NP	-	+
112	2024-04-08	388	Sheep	Fh (10)	Y	Y	FH	NP	-/-/-	-	NP	NP	-	+
113	2024-04-08	389	Sheep	Fh (60)	Y	Y	FH	NP	-/-/-	-	NP	NP	-	+
114	2024-04-18	390	Sheep	Fh (3150)	N	Y	FH	NP	+/+/+	21.15	NP	FH	+	-
115	2024-04-18	391	Sheep	Fh (160)	N	Y	FH	NP	-/+/-	30.69	NP	NP	+	-
116	2024-04-18	392	Sheep	Fh (240)	N	Y	FH	+	-/-/-	-	FH	NP	+	-
117	2024-04-18	393	Sheep	Fh (20)	Y	Y	FH	NP	+/+/+	31.63	NP	NP	+	-
118	2024-04-18	394	Sheep	Fh (40)	Y	Y	FH	NP	+/-/-	38.86	NP	FH	+	-
119	2024-04-25	405	Cattle	TBC (20)	Y	Unknown	TBD	+	-/-/-	-	PSQ	NP	-	+
120	2024-04-25	406	Cattle	TBC (20)	Y	Unknown	TBD	+	-/-/-	-	CD	NP	-	+
121	2024-04-25	407	Cattle	TBC (90)	Y	Unknown	TBD	NP	+/+/+	25.26	NP	PSQ	+	+
122	2024-04-25	408	Cattle	TBC (4200)	Y	Unknown	TBD	NP	+/+/+	27.27	NP	FH	+	+
123	2024-04-25	409	Cattle	Fh (1440)	N	Unknown	FH	+	-/-/-	-	CD	NP	-	+
124	2024-04-24	410	Cattle	Fh (460)	N	Unknown	FH	NP	-/-/-	-	NP	NP	-	+
125	2024-04-24	412	Sheep	Fh (3)	Y	Unknown	FH	+	-/-/-	-	CD	NP	-	+
126	2024-04-24	413	Sheep	Fh (20)	Y	Unknown	FH	NP	-/-/-	-	NP	NP	-	+
127	2024-04-30	421	Cattle	Fh (10)	Y	Unknown	FH	+	-/-/-	-	PSQ	NP	-	+
128	2024-04-28	428	Cattle	Fh (255)	N	Y	FH	+	-/-/-	-	CD	NP	-	+
